# Synergistic Combined-proteomics Guided Mapping strategy identifies mTOR mediated phosphorylation of LARP1 in nutrient responsiveness and dilated cardiomyopathy

**DOI:** 10.1101/2022.10.13.512080

**Authors:** Meng-Kwang Marcus Tan, Radoslaw M. Sobota, Esther SM Wong, Leah A. Vardy, Brian Burke, Colin L. Stewart

## Abstract

Increased activity of the mammalian target of rapamycin (mTOR) signalling pathway, a crucial nutrient sensor, exacerbates ageing and ageing-related diseases, including cancer and heart failure. To further elucidate the physiological role of the serine/threonine kinase mTOR, we devised a novel tractable proteomics strategy that combines interaction proteomics, proximity-based proteomics and quantitative phosphoproteomics to identify interactors with and potential substrates of mTOR. We identified 58 candidate mTOR substrates, several of which were further validated. Interestingly, several of these candidate mTOR substrates are involved in various aspects of RNA biology, including regulating stability and processing. We characterized in-depth one of the validated mTOR substrates, LARP1, an RNA binding protein. mTOR-dependent phosphorylation of LARP1 is nutrient-sensitive and controls the RNA-binding ability of LARP1. We show that mTOR activity and LARP1 and LARP1 phosphorylation levels are increased in a congenital mouse model of dilated cardiomyopathy (DCM) caused by a mutation in the Lamin A gene. This implicates LARP1 in the development of DCM.
