## Supplementary material for "Synergistic Combined-proteomics Guided Mapping strategy identifies mTOR mediated phosphorylation of LARP1 in nutrient responsiveness and dilated cardiomyopathy": Tan et al. - Supplemental Data S4

### Sheet: Sheet1
Protein ID	Protein	Organism	Phospho Position	Number of Phospho (STY)	Amino acid
Q60876	4EBP1	MOUSE	69	T	DRKFLMECRNSPVAKTPPKDLPAIPGVTSPT		RED	Phosphopeptide with Proline-,Phenylalanine-, Leucine-directed target site
Q60876	4EBP1	MOUSE	64	S	TRIIYDRKFLMECRNSPVAKTPPKDLPAIPG
Q99NH0	ANR17	MOUSE	1936	S	GPFPVRPLSPARATNSPKPHMVPRHSNQNSS
Q99NH0	ANR17	MOUSE	2038	S	ATYPMPTAKEHYPVSSPSSPSPPAQPGGVSR
Q99NH0	ANR17	MOUSE	2041	S	PMPTAKEHYPVSSPSSPSPPAQPGGVSRNSP
Q8CCN5	BCAS3	MOUSE	480;480	S	EEIEQELTSKQGGRCSPVPGLSSSPSGSPLH
Q8CCN5	BCAS3	MOUSE	488;488	S	SKQGGRCSPVPGLSSSPSGSPLHGKLTSQDS
Q6PAJ1	BCR	MOUSE	124	S	PVEESEARPDGEGSPSKGRSASARRPAAAAS
Q8K327	CHAP1	MOUSE	371	T	STASWKSSVSSGSWKTPPTSPESWKSGPPEL
Q8K327	CHAP1	MOUSE	375	S	WKSSVSSGSWKTPPTSPESWKSGPPELRKTA
Q8K327	CHAP1	MOUSE	309	S	TPAVSPGSWKPGPPGSPRPWKSSPSATSGPW
Q8K327	CHAP1	MOUSE	434	S	IRSPAGSPELKKPSSSPDLWKVSPDQRKTSP
Q8K327	CHAP1	MOUSE	441	S	PELKKPSSSPDLWKVSPDQRKTSPASLDFPE
Q8K327	CHAP1	MOUSE	394	S	WKSGPPELRKTALPLSPEHWKAVPPVSPELR
P40201	CHD1	MOUSE	1684	S	HRAASSGPRSPLDQRSPYGSRSPFEHSAEHR
Q9ESV0	DDX24	MOUSE	170	S	KKNKGKKKLDTFQSTSPKLPKKSKKTWMAEV
Q9ESV0	DDX24	MOUSE	92	S	QAVSEEEEEEEGQSSSPKKKIKLKKQRDAAR
Q3TLR7	DTL	MOUSE	489;489	S	TTRSSVSRRGSISSVSPKPLSSFKMSLRNWV
Q3TLR7	DTL	MOUSE	678;678	S	LAIAAKRKAENSSPRSPSSQTPSSRRQSGKT
Q3TLR7	DTL	MOUSE	515;515	T	LRNWVTRTPSSSPPVTPPASETKISSPRKAL
Q3TLR7	DTL	MOUSE	196;196;196	T	QVNQISGAHNTADKQTPSKPKKKQNSKGLAP
Q3UJB9	EDC4	MOUSE	785;785	S	EPNSMASAASALHLLSPRPRQGPELGSQLGL
Q8BHK9	ERC6L	MOUSE	876	S	NLGSFHYLPRESSKASLGPNLDLQDSVVLYH
Q7TMY8	HUWE1	MOUSE	3810;3795	S	SESSNQSETSVRREESPMDVDQPSPSAQDTQ
P05627	JUN	MOUSE	63	S	SLKPHLRAKNSDLLTSPDVGLLKLASPELER
Q61029	LAP2B	MOUSE	320;280;248	T	SSILPITEFSDITRRTPKKPLTRAEVGEKTE
Q61029	LAP2B	MOUSE	384;344;312;275	S	AAGRPLELSDFRMEESFSSKYVPKYAPLADV
Q6ZQ58	LARP1	MOUSE	743	S	ANKLFGAPEPSTIARSLPTTVPESPNYRNAR
Q6ZQ58	LARP1	MOUSE	751	S	EPSTIARSLPTTVPESPNYRNARTPRTPRTP
Q80WJ7	LYRIC	MOUSE	565	S	NSVPPSQTKSETNWESPKQIKKKKKARRET_
P14873	MAP1B	MOUSE	2267	S	SPVKKGDGKSKPLAASPKPGALKESSDKVSR
P27546	MAP4	MOUSE	785;785;785;632	S	LKPGPKTTPTVSKATSPSTLVSTGPSSRSPA
P27546	MAP4	MOUSE	847;847;847;694	T	SRSKTTSASSVKRNTTPTGAAPPAGMTSTRV
Q7TPV4	MBB1A	MOUSE	6	S	__________MAEMKSPTKAEPATPAEAAQS
Q7TPV4	MBB1A	MOUSE	1303	S	KHHQEALSTKEVIRKSPHPQSALPKKRARLS
Q7TPV4	MBB1A	MOUSE	1191	T	LPETKKRKKLKSEGTTPEKNAASQQDAVTEG
Q61937	NPM	MOUSE	235	T	SKGQESFKKQEKTPKTPKGPSSVEDIKAKMQ
Q61937	NPM	MOUSE	232	T	TPRSKGQESFKKQEKTPKTPKGPSSVEDIKA
Q99NH2	PARD3	MOUSE	717;582;717;582;717	S	PIETELDDRERRISHSLYSGIEGLDESPTRN
Q99NH2	PARD3	MOUSE	728;593;728;593;728	S	RISHSLYSGIEGLDESPTRNAALSRIMGKCQ
Q501J7	PHAR4	MOUSE	118;145;155	S	LRNLTPEEESKKRLGSTGSQPNSEAEPGPEH
Q7TPM1	PRC2B	MOUSE	555	S	KANETPKPVEKEVPRSPGIEKVSPPENGPVV
O54916	REPS1	MOUSE	162	S	GSPAEAPPSKSPSMPSLNQTWPELNQSSEVS
P35601	RFC1	MOUSE	250;250	S	PKIKKARKDSEEGEESFSSVQDDLSKAEKQK
P08775	RPB1	MOUSE	1920	S	TSPKYSPTSPTYSPTSPKYSPTSPTYSPTSP
Q8K4Q0	RPTOR	MOUSE	877	S	ASPTNKGMHMHQVGGSPPASSTSSCSLTNDV
Q64337	SQSTM	MOUSE	269;269	T	EVDIDVEHGGKRSRLTPTTPESSSTGTEDKS
Q64337	SQSTM	MOUSE	272;272	T	IDVEHGGKRSRLTPTTPESSSTGTEDKSNTQ
Q64337	SQSTM	MOUSE	24;24	S	YLLGKEEATREIRRFSFCFSPEPEAEAQAAA
Q64337	SQSTM	MOUSE	28;28	S	KEEATREIRRFSFCFSPEPEAEAQAAAGPGP
Q64337	SQSTM	MOUSE	266;266	S	LGIEVDIDVEHGGKRSRLTPTTPESSSTGTE
Q64337	SQSTM	MOUSE	308;308	S	SEVSKPDGAGEGPAQSLTEQMKKIALESVGQ
Q64337	SQSTM	MOUSE	178;178	S	HSKLIFPNPFGHLSDSFSHSRWLRKLKHGHF
Q64337	SQSTM	MOUSE	357	S	HLSSKEVDPSTGELQSLQMPESEGPSSLDPS
Q64337	SQSTM	MOUSE	368	S	GELQSLQMPESEGPSSLDPSQEGPTGLKEAA
P58871	TB182	MOUSE	496	S	TFPTRPSGLGVWRLDSPPPSPITEASEAAEA
Q921T2	TOIP1	MOUSE	140;140;140	S	RRSARLEQHSQQPQLSPATSGRGLRDSPSSS
B1AQJ2	UBP36	MOUSE	610	S	EGSGVDLEKGDSSSSSPEHSASSDPAKAPQT
Q5SSI6	UTP18	MOUSE	30	T	AGATPGRKARPGSGSTPAKAARSSQRTQPAE
Q9D1F4	AKTS1	MOUSE	204	S	VPVWAFKEKRTEARSSDEENGPPSSPDLDRI
Q99NH0	ANR17	MOUSE	2037	S	NATYPMPTAKEHYPVSSPSSPSPPAQPGGVS
Q8VBW5	BBX	MOUSE	479;479;479;371	S	KSTPKKTCKKRQSSESDIESVMYTIEAVAKG
Q8K327	CHAP1	MOUSE	622	S	KKLKKDSQENSDAELSSSEYIRADLDTLDTK
Q8K327	CHAP1	MOUSE	617	S	LSPSSKKLKKDSQENSDAELSSSEYIRADLD
P40201	CHD1	MOUSE	1686	Y	AASSGPRSPLDQRSPYGSRSPFEHSAEHRST
Q9JIK5	DDX21	MOUSE	152	S	NGDAGEKSPKLKNGLSQPSEEEADIPKPKKM
Q9JIK5	DDX21	MOUSE	189	S	NGDAGEKSPKLKNGLSQPSEEEVDIPKPKKM
Q9ESV0	DDX24	MOUSE	91	S	AQAVSEEEEEEEGQSSSPKKKIKLKKQRDAA
Q9ESV0	DDX24	MOUSE	90	S	KAQAVSEEEEEEEGQSSSPKKKIKLKKQRDA
Q3TLR7	DTL	MOUSE	509;509	S	SSFKMSLRNWVTRTPSSSPPVTPPASETKIS
Q3TLR7	DTL	MOUSE	495;495	S	SRRGSISSVSPKPLSSFKMSLRNWVTRTPSS
Q3TLR7	DTL	MOUSE	494;494	S	VSRRGSISSVSPKPLSSFKMSLRNWVTRTPS
Q3TLR7	DTL	MOUSE	486;486	S	TPATTRSSVSRRGSISSVSPKPLSSFKMSLR
Q3TLR7	DTL	MOUSE	484;484	S	KTTPATTRSSVSRRGSISSVSPKPLSSFKMS
Q8CJF7	ELYS	MOUSE	980	S	ISALKLNQILKNNLMSDRDPRLRERSVTRNS
Q8BHK9	ERC6L	MOUSE	1080	S	SRRFFSPKTPGEVNTSLHSRRSLASRRSLIN
Q8BHK9	ERC6L	MOUSE	873	S	PSENLGSFHYLPRESSKASLGPNLDLQDSVV
Q3TZZ7	ESYT2	MOUSE	682;195	S	SPSHIAAKEPTPSIASDISLPIATQELRQRL
Q5SNZ0	GRDN	MOUSE	1619;1674;1702	S	QFLEESNKLTSIQLKSSSQENLLDEVMKSLS
Q7TMY8	HUWE1	MOUSE	3754;3754;3754	S	RRANKKAKQTGRLGSSGLGSASSIQAAVRQL
Q7TMY8	HUWE1	MOUSE	3760;3760;3760	S	AKQTGRLGSSGLGSASSIQAAVRQLEAEADA
Q7TMY8	HUWE1	MOUSE	3758;3758;3758	S	KKAKQTGRLGSSGLGSASSIQAAVRQLEAEA
Q7TMY8	HUWE1	MOUSE	3761;3761;3761	S	KQTGRLGSSGLGSASSIQAAVRQLEAEADAI
P05627	JUN	MOUSE	62	T	GSLKPHLRAKNSDLLTSPDVGLLKLASPELE
Q8C4X2	KC1G3	MOUSE	367	S	QHRDKIQQSKNQVVSSTNGELNTDDPTAGRS
Q6ZQ58	LARP1	MOUSE	738	S	PTDALANKLFGAPEPSTIARSLPTTVPESPN
Q6ZQ58	LARP1	MOUSE	739	T	TDALANKLFGAPEPSTIARSLPTTVPESPNY
Q6ZQ58	LARP1	MOUSE	299	S	ETKVEPAWHDQDETSSVKSDGAGGARASFRG
P27546	MAP4	MOUSE	869;869;869;716	S	PAGMTSTRVKPMSAPSRSSGALSVDKKPTST
P27546	MAP4	MOUSE	883;883;883;730	S	PSRSSGALSVDKKPTSTKPSSSAPRVSRLAT
Q7TPV4	MBB1A	MOUSE	8	T	________MAEMKSPTKAEPATPAEAAQSDR
P97310	MCM2	MOUSE	32	S	RRRISDPLTSSPGRSSRRADALTSSPGRDLP
P97434	MPRIP	MOUSE	358;358;358;320	S	PRKRDFASEAPTAPLSDACPLSPHRRAKSLD
Q7TPH6	MYCB2	MOUSE	2903;2903	S	STAPAKTKLDPPRERSKSDSYTLDPDTLRKK
Q3UHX0	NOL8	MOUSE	812	S	QSCPEKELMKESVSKSPGKLFDSSDDEDSDS
B2RRE7	OTUD4	MOUSE	400	S	GVRQHAFSSHSTGSQSQKSSSEHKNLSRMPS
Q99NH2	PARD3	MOUSE	144;9;144;9;144	S	PSVLRANMPLHVRRSSDPALTGLSTSVSDNN
Q9R0L6	PCM1	MOUSE	1492;1531	S	RETHKVSEQNDADNVSVMSVSSNFEPFATDD
Q9R0L6	PCM1	MOUSE	1495;1534	S	HKVSEQNDADNVSVMSVSSNFEPFATDDLGN
Q9R0L6	PCM1	MOUSE	1497;1536	S	VSEQNDADNVSVMSVSSNFEPFATDDLGNTV
Q9R0L6	PCM1	MOUSE	1498;1537	S	SEQNDADNVSVMSVSSNFEPFATDDLGNTVI
Q9R0L6	PCM1	MOUSE	1332;1371	S	SVSSTCEPCKNRNRHSAQTEEPVQAKLFSRK
Q61823	PDCD4	MOUSE	68	S	ARINAKAKRRLRKNSSRDSGRGDSVSDNGSE
Q69Z38	PEAK1	MOUSE	1203	S	AGSSISYELKGLDVESYESLERPLHKERPVP
Q501J7	PHAR4	MOUSE	91;118;128	S	LKNGHTTPIGSARSSSPVLVEEEPERSLRNL
Q8VDD9	PHIP	MOUSE	674	S	SGEAGVSNASRVNRGSVSSTSEVHSPPNIGL
Q9QXS1	PLEC	MOUSE	20	S	RLRVPEPEGLGSKRTSSEDNLYLAVLRASEG
Q60953	PML	MOUSE	536;490	S	PSTFKATSPPHLDGTSNPESTVPEKKILLPN
Q60953	PML	MOUSE	504;458	T	CSHEDCSRKIIKMESTEENEDRLATSSPEQS
Q60953	PML	MOUSE	514;468	S	IKMESTEENEDRLATSSPEQSWPSTFKATSP
Q60953	PML	MOUSE	557;511	S	VPEKKILLPNNNHVTSDTGETEERVVVISSS
A2AR02	PPIG	MOUSE	254	S	HKKEKKKRKKSKKSPSSESEAENVDAQPQST
A2AR02	PPIG	MOUSE	255	S	KKEKKKRKKSKKSPSSESEAENVDAQPQSTV
Q91YE7	RBM5	MOUSE	620;621	S	GDEENPLKRGLVAAYSGDSDNEEELVERLES
O54916	REPS1	MOUSE	159	S	GYSGSPAEAPPSKSPSMPSLNQTWPELNQSS
P35601	RFC1	MOUSE	369;369	S	TKVSPTKRESVSPEDSEKKRTNYQAYRSYLN
P35601	RFC1	MOUSE	363;363	S	KTTPKKTKVSPTKRESVSPEDSEKKRTNYQA
P49312	ROA1	MOUSE	199;199	S	QEMASASSSQRGRSGSGNFGGGRGGGFGGND
Q6NS46	RRP5	MOUSE	1470	S	SQRGGRGKRERQESESEQELVNKRPKKSGAA
Q6NS46	RRP5	MOUSE	1468	S	QKSQRGGRGKRERQESESEQELVNKRPKKSG
Q64337	SQSTM	MOUSE	271;271	T	DIDVEHGGKRSRLTPTTPESSSTGTEDKSNT
Q64337	SQSTM	MOUSE	275;275	S	EHGGKRSRLTPTTPESSSTGTEDKSNTQPSS
Q64337	SQSTM	MOUSE	363	S	VDPSTGELQSLQMPESEGPSSLDPSQEGPTG
O54781	SRPK2	MOUSE	10	S	______MSVNSEKSSSSERPEPQQKAPLVPP
P58871	TB182	MOUSE	503	T	GLGVWRLDSPPPSPITEASEAAEAAEADSWA
Q921T2	TOIP1	MOUSE	208;208;208	Y	NLCRPPLRSPRLDSTYQTNGNTKTNEREATI
B1AQJ2	UBP36	MOUSE	841	S	RGAPAAARRKRKKRCSEGEGATAPKQEGQFQ
A2AN08	UBR4	MOUSE	2865;2889;2917	S	TDGSTLRTSPADHGGSVGSESGGSAVDSVAG
Q9Z0U1	ZO2	MOUSE	263	S	PETRYERSRSREHLRSRSPSPESRSRHEHKG
